# Stable isotope–assisted computational mass spectrometry reveals root-specific alkaloids in *Glycyrrhiza* species

**DOI:** 10.64898/2026.05.05.722977

**Authors:** Keita Sawai, Yoshimasa Todoroki, Shohei Nakamukai, Yuki Matsuzawa, Keiichi Noguchi, Toshiyo Kato, Tetsuya Mori, Amit Rai, Masami Yokota Hirai, Hiroshi Tsugawa

**Affiliations:** Department of Biotechnology and Life Science, Tokyo University of Agriculture and Technology, 2-24-16 Naka-cho, Koganei, Tokyo 184-8588, Japan; RIKEN Center for Sustainable Resource Science, 1-7-22 Suehiro-cho, Tsurumi-ku, Yokohama, Kanagawa 230-0045, Japan; Graduate School of Pharmaceutical Sciences, Kyoto University, 46-29 Yoshida-Shimoadachi-cho, Sakyo-ku, Kyoto 606-8501, Japan; Scientific-materials Creating Open Plaza, Tokyo University of Agriculture and Technology, 2-24-16 Naka-cho, Koganei, Tokyo 184-8588, Japan; Department of Crop Sciences, University of Illinois Urbana-Champaign, 1201 Gregory Dr, Urbana IL 61801, USA

**Author notes:** **Corresponding Author** Hiroshi Tsugawa.

## Abstract

Licorice (*Glycyrrhiza*) is a medicinal plant widely used in approximately 70% of traditional Japanese Kampo formulations and is known to produce a wide array of specialized metabolites with diverse pharmacological properties. Although hundreds of metabolites have been reported, the overall chemical diversity of *Glycyrrhiza* remains poorly characterized. Here, using mass spectrometry data obtained from fully ^13^C-labeled leaves and roots of *Glycyrrhiza uralensis* and *Glycyrrhiza glabra*, we determined the carbon number, followed by molecular formula and substructure prediction in combination with MS/MS similarity-based molecular networking. After excluding redundant ions, including isotopic peaks, adducts, and in-source fragments, we extracted 3,060 unique metabolite features with assigned carbon numbers. Among these, substructure information was assigned to 1,015 features (33%) across the four plant tissues, revealing the tissue-specific metabolome profiles. Furthermore, we discovered five previously unreported alkaloids, homopipecolic acid-conjugated flavonoids, in the roots of *G. uralensis* and *G. glabra*, and *Glycine max*, another member of the Fabaceae family. Two of these structures were validated using nuclear magnetic resonance spectroscopy. We further proposed a biosynthetic route involving a spontaneous reaction between 1-piperideine and malonyl glycoside substrates and confirmed the formation of the conjugated product using authentic standards.
