## Supplementary material for "Stable isotope–assisted computational mass spectrometry reveals root-specific alkaloids in *Glycyrrhiza* species": Source data: class_counts_per_sample.csv

Part	2-arylbenzofuran flavonoids	5'-deoxyribonucleosides	Alkaloids and derivatives	Aurone flavonoids	Azaspirodecane derivatives	Azoles	Benzene and substituted derivatives	Benzofurans	Carboximidic acids and derivatives	Carboxylic acids and derivatives	Cinnamic acids and derivatives	Coumarins and derivatives	Diazines	Fatty Acyls	Flavonoids	Glycerolipids	Glycerophospholipids	Hydroxy acids and derivatives	Imidazopyrimidines	Indanes	Indoles and derivatives	Isoflavonoids	Keto acids and derivatives	Lactones	Linear 1,3-diarylpropanoids	Neoflavonoids	Organonitrogen compounds	Organooxygen compounds	Oxepanes	Phenols	Phenylpropanoic acids	Piperidines	Prenol lipids	Pteridines and derivatives	Purine nucleosides	Pyrans	Pyridines and derivatives	Pyrimidine nucleosides	Saccharolipids	Stilbenes	Tannins
glabra_leaf	0	0	1	0	0	0	4	1	0	18	2	1	0	25	75	0	9	3	2	0	2	9	2	1	0	0	1	11	0	0	1	1	7	0	2	0	1	0	0	4	1
glabra_root	2	0	1	0	1	0	10	1	0	18	2	3	0	23	46	2	24	1	1	0	2	36	1	0	13	1	2	12	0	2	2	1	58	1	2	1	2	0	2	0	1
uralensis_leaf	0	0	1	0	0	0	3	2	0	25	6	1	1	40	69	1	7	1	4	0	3	4	2	0	1	0	1	14	1	2	4	0	1	0	3	0	2	2	0	3	1
uralensis_root	2	1	2	1	0	1	8	1	1	42	4	4	1	27	45	2	19	2	4	1	1	51	2	0	16	0	1	16	0	3	3	0	77	0	3	1	3	3	2	0	1
