## Supplementary material for "Stable isotope–assisted computational mass spectrometry reveals root-specific alkaloids in *Glycyrrhiza* species": Source data: Data-clenup_NEG_edge_bonanza.txt

Source	Target	Similarity	MatchNumber
glabra_leaf_NEG_103	glabra_root_NEG_97	0.898866012	10
glabra_leaf_NEG_103	uralensis_root_NEG_114	0.854610001	10
glabra_leaf_NEG_103	uralensis_leaf_NEG_130	0.851043089	7
glabra_leaf_NEG_1080	glabra_leaf_NEG_664	0.859945292	8
glabra_leaf_NEG_1080	glabra_leaf_NEG_1081	0.818503464	7
glabra_leaf_NEG_1080	uralensis_root_NEG_1075	0.807089679	7
glabra_leaf_NEG_1081	glabra_leaf_NEG_664	0.899790847	8
glabra_leaf_NEG_1081	glabra_leaf_NEG_941	0.893856475	8
glabra_leaf_NEG_1081	uralensis_root_NEG_1075	0.884827801	8
glabra_leaf_NEG_1081	glabra_root_NEG_1152	0.821439909	8
glabra_leaf_NEG_1081	uralensis_leaf_NEG_1985	0.810474926	7
glabra_leaf_NEG_1125	glabra_leaf_NEG_1654	0.865601513	17
glabra_leaf_NEG_1125	uralensis_leaf_NEG_1893	0.858946662	15
glabra_leaf_NEG_1125	uralensis_leaf_NEG_1376	0.821792511	8
glabra_leaf_NEG_1162	uralensis_root_NEG_1132	0.893089969	8
glabra_leaf_NEG_1162	uralensis_leaf_NEG_1310	0.871582072	9
glabra_leaf_NEG_1162	glabra_root_NEG_1064	0.868545981	9
glabra_leaf_NEG_1195	uralensis_leaf_NEG_921	0.802267781	40
glabra_leaf_NEG_1247	uralensis_leaf_NEG_1405	0.905171679	12
glabra_leaf_NEG_1247	uralensis_root_NEG_1215	0.881733428	12
glabra_leaf_NEG_1247	glabra_root_NEG_1152	0.839030176	11
glabra_leaf_NEG_129	uralensis_leaf_NEG_158	0.830470761	8
glabra_leaf_NEG_1333	glabra_leaf_NEG_806	0.864028899	9
glabra_leaf_NEG_1371	uralensis_leaf_NEG_1568	0.841355384	13
glabra_leaf_NEG_1375	uralensis_leaf_NEG_1387	0.871034315	12
glabra_leaf_NEG_1375	glabra_leaf_NEG_1954	0.856169657	22
glabra_leaf_NEG_1375	glabra_root_NEG_1131	0.844121298	12
glabra_leaf_NEG_1376	uralensis_leaf_NEG_1570	0.806071555	10
glabra_leaf_NEG_1499	uralensis_root_NEG_418	0.913470695	8
glabra_leaf_NEG_1499	glabra_root_NEG_848	0.896990917	8
glabra_leaf_NEG_1499	uralensis_root_NEG_973	0.849714604	8
glabra_leaf_NEG_1499	uralensis_root_NEG_908	0.840887795	9
glabra_leaf_NEG_1499	uralensis_root_NEG_1433	0.824152005	11
glabra_leaf_NEG_1499	uralensis_leaf_NEG_1020	0.818314535	7
glabra_leaf_NEG_1499	uralensis_leaf_NEG_1106	0.803131833	8
glabra_leaf_NEG_1654	uralensis_leaf_NEG_1893	0.97133258	27
glabra_leaf_NEG_1654	glabra_leaf_NEG_1836	0.8985844	12
glabra_leaf_NEG_1654	uralensis_leaf_NEG_1700	0.801341206	7
glabra_leaf_NEG_1726	uralensis_leaf_NEG_1985	0.846460008	9
glabra_leaf_NEG_1726	glabra_root_NEG_1152	0.822468508	12
glabra_leaf_NEG_1726	uralensis_root_NEG_1215	0.804564824	11
glabra_leaf_NEG_1836	uralensis_leaf_NEG_1893	0.919608802	12
glabra_leaf_NEG_1836	uralensis_leaf_NEG_2126	0.809786893	12
glabra_leaf_NEG_1954	uralensis_leaf_NEG_1387	0.903095862	13
glabra_leaf_NEG_1954	glabra_root_NEG_1653	0.87416184	10
glabra_leaf_NEG_1954	uralensis_leaf_NEG_2469	0.836353628	6
glabra_leaf_NEG_1954	glabra_root_NEG_1542	0.831862714	14
glabra_leaf_NEG_204	uralensis_leaf_NEG_243	0.947060042	7
glabra_leaf_NEG_204	glabra_root_NEG_207	0.905745757	7
glabra_leaf_NEG_206	uralensis_leaf_NEG_246	0.915354903	16
glabra_leaf_NEG_206	glabra_root_NEG_209	0.861663192	13
glabra_leaf_NEG_206	uralensis_root_NEG_224	0.854583648	14
glabra_leaf_NEG_206	glabra_root_NEG_113	0.84930385	10
glabra_leaf_NEG_206	uralensis_root_NEG_129	0.801227966	8
glabra_leaf_NEG_208	uralensis_leaf_NEG_247	0.879916688	11
glabra_leaf_NEG_208	uralensis_leaf_NEG_248	0.803933269	7
glabra_leaf_NEG_2198	uralensis_leaf_NEG_2567	0.947816929	17
glabra_leaf_NEG_2198	glabra_leaf_NEG_2371	0.921624105	11
glabra_leaf_NEG_2241	uralensis_leaf_NEG_2636	0.977323088	14
glabra_leaf_NEG_2241	glabra_root_NEG_960	0.892969601	16
glabra_leaf_NEG_2241	uralensis_leaf_NEG_3402	0.800422322	7
glabra_leaf_NEG_2371	uralensis_leaf_NEG_2567	0.935234893	11
glabra_leaf_NEG_2373	uralensis_leaf_NEG_2804	0.971272831	22
glabra_leaf_NEG_2373	uralensis_leaf_NEG_3195	0.92887792	10
glabra_leaf_NEG_2373	glabra_leaf_NEG_2710	0.919784103	11
glabra_leaf_NEG_2373	glabra_leaf_NEG_2795	0.913369341	6
glabra_leaf_NEG_2373	uralensis_leaf_NEG_3011	0.887151335	21
glabra_leaf_NEG_2373	uralensis_leaf_NEG_3275	0.883906052	9
glabra_leaf_NEG_2447	glabra_root_NEG_2241	0.885364206	6
glabra_leaf_NEG_2447	glabra_root_NEG_2035	0.87790081	6
glabra_leaf_NEG_2447	uralensis_leaf_NEG_2904	0.829055573	6
glabra_leaf_NEG_250	uralensis_leaf_NEG_280	0.859176362	6
glabra_leaf_NEG_250	glabra_root_NEG_298	0.811067544	6
glabra_leaf_NEG_250	uralensis_root_NEG_319	0.808625373	6
glabra_leaf_NEG_2548	uralensis_leaf_NEG_3011	0.968395312	42
glabra_leaf_NEG_2548	glabra_leaf_NEG_2710	0.932692927	15
glabra_leaf_NEG_2548	uralensis_leaf_NEG_3195	0.927790245	13
glabra_leaf_NEG_2548	uralensis_leaf_NEG_4155	0.903136279	11
glabra_leaf_NEG_2548	glabra_leaf_NEG_3658	0.901125926	10
glabra_leaf_NEG_2710	uralensis_leaf_NEG_3195	0.981047147	12
glabra_leaf_NEG_2710	uralensis_leaf_NEG_3011	0.951380561	15
glabra_leaf_NEG_2710	uralensis_leaf_NEG_2804	0.911895288	13
glabra_leaf_NEG_2795	uralensis_leaf_NEG_3275	0.910072939	7
glabra_leaf_NEG_2795	glabra_leaf_NEG_3149	0.904747447	6
glabra_leaf_NEG_2795	uralensis_leaf_NEG_2804	0.904367525	6
glabra_leaf_NEG_2795	uralensis_leaf_NEG_3647	0.896898701	6
glabra_leaf_NEG_2926	uralensis_leaf_NEG_3420	1	8
glabra_leaf_NEG_2926	uralensis_leaf_NEG_3421	0.969187177	8
glabra_leaf_NEG_2926	uralensis_leaf_NEG_3766	0.956084909	8
glabra_leaf_NEG_2926	glabra_leaf_NEG_3658	0.946365357	7
glabra_leaf_NEG_2926	glabra_leaf_NEG_3239	0.945307321	8
glabra_leaf_NEG_2926	uralensis_leaf_NEG_4155	0.945281786	7
glabra_leaf_NEG_313	uralensis_leaf_NEG_376	1	10
glabra_leaf_NEG_313	uralensis_root_NEG_319	0.934979669	8
glabra_leaf_NEG_313	glabra_root_NEG_298	0.930773802	8
glabra_leaf_NEG_313	uralensis_leaf_NEG_280	0.887114853	7
glabra_leaf_NEG_313	glabra_root_NEG_349	0.839600583	6
glabra_leaf_NEG_313	uralensis_root_NEG_266	0.83834429	7
glabra_leaf_NEG_313	glabra_root_NEG_603	0.829719097	7
glabra_leaf_NEG_313	glabra_leaf_NEG_648	0.811795072	6
glabra_leaf_NEG_313	glabra_leaf_NEG_381	0.808954733	6
glabra_leaf_NEG_3149	uralensis_leaf_NEG_3647	0.984926709	34
glabra_leaf_NEG_3149	uralensis_leaf_NEG_3766	0.958143048	22
glabra_leaf_NEG_3149	glabra_leaf_NEG_3239	0.957445332	27
glabra_leaf_NEG_3149	uralensis_leaf_NEG_3275	0.867187993	9
glabra_leaf_NEG_3152	uralensis_leaf_NEG_3650	0.992147995	10
glabra_leaf_NEG_3152	uralensis_leaf_NEG_2239	0.838819351	7
glabra_leaf_NEG_3239	uralensis_leaf_NEG_3766	0.976530762	29
glabra_leaf_NEG_3239	uralensis_leaf_NEG_3421	0.952250519	11
glabra_leaf_NEG_3239	uralensis_leaf_NEG_3420	0.942336572	8
glabra_leaf_NEG_3239	uralensis_leaf_NEG_3647	0.912035382	28
glabra_leaf_NEG_3468	glabra_root_NEG_3039	0.966818373	33
glabra_leaf_NEG_3468	glabra_leaf_NEG_3674	0.85440464	20
glabra_leaf_NEG_3468	glabra_root_NEG_3159	0.843945134	29
glabra_leaf_NEG_3549	uralensis_root_NEG_3147	0.970462844	26
glabra_leaf_NEG_3549	glabra_root_NEG_3140	0.969153028	24
glabra_leaf_NEG_3549	uralensis_leaf_NEG_4047	0.968799536	37
glabra_leaf_NEG_3549	glabra_root_NEG_2909	0.966676546	37
glabra_leaf_NEG_3549	glabra_root_NEG_3009	0.902769026	24
glabra_leaf_NEG_3549	uralensis_leaf_NEG_4800	0.850385617	14
glabra_leaf_NEG_3549	glabra_leaf_NEG_3588	0.828479331	20
glabra_leaf_NEG_3554	glabra_root_NEG_3164	0.913000749	6
glabra_leaf_NEG_3554	uralensis_root_NEG_3170	0.905362106	6
glabra_leaf_NEG_3554	glabra_root_NEG_3144	0.905306802	6
glabra_leaf_NEG_3554	uralensis_root_NEG_3153	0.903959631	6
glabra_leaf_NEG_356	uralensis_root_NEG_355	0.885825815	17
glabra_leaf_NEG_356	glabra_root_NEG_322	0.881782954	17
glabra_leaf_NEG_356	uralensis_leaf_NEG_246	0.815132959	14
glabra_leaf_NEG_3588	uralensis_leaf_NEG_4047	0.823126864	20
glabra_leaf_NEG_3588	glabra_root_NEG_3140	0.808231899	17
glabra_leaf_NEG_3658	uralensis_leaf_NEG_4155	0.977702247	8
glabra_leaf_NEG_3658	uralensis_leaf_NEG_3420	0.938343477	7
glabra_leaf_NEG_3658	uralensis_leaf_NEG_3011	0.923845809	10
glabra_leaf_NEG_3658	uralensis_leaf_NEG_3421	0.916057617	7
glabra_leaf_NEG_3674	glabra_root_NEG_3039	0.890642827	20
glabra_leaf_NEG_3674	glabra_root_NEG_3159	0.846122156	20
glabra_leaf_NEG_381	glabra_root_NEG_349	0.901466858	6
glabra_leaf_NEG_381	glabra_root_NEG_298	0.879613085	6
glabra_leaf_NEG_381	uralensis_root_NEG_319	0.853797186	6
glabra_leaf_NEG_381	uralensis_leaf_NEG_376	0.831612984	6
glabra_leaf_NEG_381	uralensis_leaf_NEG_461	0.821790548	6
glabra_leaf_NEG_387	uralensis_leaf_NEG_472	0.945012589	7
glabra_leaf_NEG_387	glabra_root_NEG_352	0.925844388	7
glabra_leaf_NEG_3949	glabra_leaf_NEG_4113	0.94754435	39
glabra_leaf_NEG_3949	uralensis_leaf_NEG_4645	0.864397436	19
glabra_leaf_NEG_397	uralensis_leaf_NEG_492	0.81569277	6
glabra_leaf_NEG_397	uralensis_leaf_NEG_488	0.814881127	6
glabra_leaf_NEG_401	uralensis_root_NEG_394	0.88739346	13
glabra_leaf_NEG_401	uralensis_leaf_NEG_492	0.879034793	13
glabra_leaf_NEG_401	uralensis_leaf_NEG_729	0.877392614	10
glabra_leaf_NEG_4113	uralensis_leaf_NEG_4645	0.906952854	19
glabra_leaf_NEG_4113	uralensis_leaf_NEG_4622	0.805678466	19
glabra_leaf_NEG_4162	uralensis_leaf_NEG_4721	0.932703324	12
glabra_leaf_NEG_4162	uralensis_leaf_NEG_4834	0.929328325	11
glabra_leaf_NEG_4162	glabra_leaf_NEG_4233	0.926550031	11
glabra_leaf_NEG_4232	uralensis_leaf_NEG_4833	0.985782106	6
glabra_leaf_NEG_4232	uralensis_leaf_NEG_4834	0.848190969	6
glabra_leaf_NEG_4232	glabra_leaf_NEG_4233	0.83123418	6
glabra_leaf_NEG_4233	uralensis_leaf_NEG_4834	0.982543562	12
glabra_leaf_NEG_4233	uralensis_leaf_NEG_4721	0.943965352	12
glabra_leaf_NEG_4233	uralensis_leaf_NEG_4833	0.819965032	6
glabra_leaf_NEG_441	uralensis_leaf_NEG_530	0.96727431	6
glabra_leaf_NEG_642	glabra_root_NEG_599	0.806857566	9
glabra_leaf_NEG_648	glabra_root_NEG_603	0.901724886	8
glabra_leaf_NEG_648	glabra_root_NEG_298	0.877554399	6
glabra_leaf_NEG_648	uralensis_root_NEG_319	0.851223044	6
glabra_leaf_NEG_648	uralensis_root_NEG_657	0.847701615	8
glabra_leaf_NEG_648	uralensis_leaf_NEG_376	0.829659189	6
glabra_leaf_NEG_648	uralensis_leaf_NEG_770	0.816745821	9
glabra_leaf_NEG_664	glabra_leaf_NEG_941	0.94124033	13
glabra_leaf_NEG_664	glabra_root_NEG_1152	0.902366081	12
glabra_leaf_NEG_664	uralensis_root_NEG_1215	0.89061094	12
glabra_leaf_NEG_664	uralensis_root_NEG_1075	0.873886762	9
glabra_leaf_NEG_664	uralensis_leaf_NEG_1985	0.869458749	8
glabra_leaf_NEG_664	uralensis_leaf_NEG_565	0.866866729	13
glabra_leaf_NEG_664	uralensis_leaf_NEG_1405	0.865814166	12
glabra_leaf_NEG_672	glabra_root_NEG_629	0.827805167	11
glabra_leaf_NEG_672	uralensis_root_NEG_685	0.819707296	12
glabra_leaf_NEG_75	glabra_root_NEG_67	0.986241164	6
glabra_leaf_NEG_75	uralensis_root_NEG_77	0.955023725	6
glabra_leaf_NEG_786	uralensis_leaf_NEG_921	0.86297793	41
glabra_leaf_NEG_806	glabra_leaf_NEG_941	0.885568467	10
glabra_leaf_NEG_806	uralensis_root_NEG_1215	0.809673787	10
glabra_leaf_NEG_928	glabra_leaf_NEG_930	0.806498532	10
glabra_leaf_NEG_930	glabra_root_NEG_882	0.842599063	12
glabra_leaf_NEG_930	uralensis_leaf_NEG_1069	0.804328295	13
glabra_leaf_NEG_941	glabra_root_NEG_1152	0.918094663	13
glabra_leaf_NEG_941	uralensis_root_NEG_1215	0.896780665	13
glabra_leaf_NEG_941	uralensis_root_NEG_1075	0.870626825	9
glabra_leaf_NEG_941	uralensis_leaf_NEG_1985	0.820028007	8
glabra_leaf_NEG_941	uralensis_leaf_NEG_1405	0.805414956	11
glabra_root_NEG_1007	uralensis_root_NEG_1074	0.968929104	8
glabra_root_NEG_1007	glabra_root_NEG_1131	0.929696616	9
glabra_root_NEG_1007	uralensis_root_NEG_1194	0.864983376	8
glabra_root_NEG_1063	uralensis_root_NEG_1006	0.806660682	7
glabra_root_NEG_1064	uralensis_leaf_NEG_1310	0.95160056	15
glabra_root_NEG_1064	uralensis_root_NEG_1132	0.888761526	11
glabra_root_NEG_1064	uralensis_leaf_NEG_1273	0.811448719	13
glabra_root_NEG_1110	uralensis_root_NEG_1177	0.863912908	22
glabra_root_NEG_1114	uralensis_root_NEG_1180	0.81013214	23
glabra_root_NEG_1129	uralensis_root_NEG_1193	0.906167994	15
glabra_root_NEG_1129	glabra_root_NEG_1658	0.898796137	27
glabra_root_NEG_1129	glabra_root_NEG_1659	0.898448332	27
glabra_root_NEG_1129	uralensis_root_NEG_1192	0.88858648	13
glabra_root_NEG_1129	uralensis_root_NEG_1707	0.861995074	14
glabra_root_NEG_1131	uralensis_root_NEG_1194	0.96395298	13
glabra_root_NEG_1131	uralensis_root_NEG_1074	0.919730831	7
glabra_root_NEG_1131	glabra_root_NEG_1542	0.864684705	12
glabra_root_NEG_113	uralensis_root_NEG_129	0.951265837	9
glabra_root_NEG_113	uralensis_leaf_NEG_246	0.89455017	11
glabra_root_NEG_113	glabra_root_NEG_209	0.849413407	9
glabra_root_NEG_113	uralensis_root_NEG_224	0.824563398	9
glabra_root_NEG_113	glabra_root_NEG_254	0.804125427	7
glabra_root_NEG_1152	uralensis_root_NEG_1215	0.969431545	14
glabra_root_NEG_1152	uralensis_leaf_NEG_1405	0.888968044	12
glabra_root_NEG_1233	glabra_root_NEG_1759	0.857165666	37
glabra_root_NEG_1233	uralensis_root_NEG_1180	0.803369238	37
glabra_root_NEG_1234	uralensis_root_NEG_1314	0.822644808	6
glabra_root_NEG_1254	uralensis_root_NEG_1706	0.849922723	9
glabra_root_NEG_1254	uralensis_root_NEG_1707	0.815523148	9
glabra_root_NEG_1488	uralensis_leaf_NEG_1985	0.871118792	9
glabra_root_NEG_1542	uralensis_root_NEG_1072	0.861199386	6
glabra_root_NEG_1542	uralensis_root_NEG_1194	0.840243227	9
glabra_root_NEG_1542	uralensis_root_NEG_1606	0.836528264	8
glabra_root_NEG_1653	uralensis_leaf_NEG_2469	0.813671071	6
glabra_root_NEG_1653	uralensis_leaf_NEG_1387	0.803899038	10
glabra_root_NEG_1655	uralensis_root_NEG_1705	0.939063631	7
glabra_root_NEG_1658	glabra_root_NEG_1659	0.993807374	35
glabra_root_NEG_1658	uralensis_root_NEG_1707	0.954013903	16
glabra_root_NEG_1658	uralensis_root_NEG_1706	0.948420529	20
glabra_root_NEG_1658	uralensis_root_NEG_1193	0.931206859	15
glabra_root_NEG_1658	uralensis_root_NEG_1192	0.896415643	12
glabra_root_NEG_1659	uralensis_root_NEG_1707	0.956230638	16
glabra_root_NEG_1659	uralensis_root_NEG_1706	0.951632777	20
glabra_root_NEG_1659	uralensis_root_NEG_1193	0.938772715	15
glabra_root_NEG_1659	uralensis_root_NEG_1192	0.899975601	12
glabra_root_NEG_165	uralensis_root_NEG_180	0.828983	8
glabra_root_NEG_1720	uralensis_root_NEG_1780	0.996049845	13
glabra_root_NEG_1720	uralensis_root_NEG_2151	0.981116778	7
glabra_root_NEG_1720	glabra_root_NEG_2066	0.976644912	6
glabra_root_NEG_1720	uralensis_root_NEG_1926	0.971008396	6
glabra_root_NEG_1720	glabra_root_NEG_2069	0.942752336	9
glabra_root_NEG_1720	glabra_root_NEG_1858	0.88365787	6
glabra_root_NEG_1720	glabra_root_NEG_2436	0.862953662	12
glabra_root_NEG_1720	uralensis_root_NEG_2509	0.840168108	7
glabra_root_NEG_1836	uralensis_root_NEG_1897	0.818328157	8
glabra_root_NEG_1858	uralensis_root_NEG_1780	0.91878792	7
glabra_root_NEG_1858	uralensis_root_NEG_1925	0.899167657	6
glabra_root_NEG_1982	uralensis_root_NEG_2040	0.863958755	6
glabra_root_NEG_201	uralensis_root_NEG_215	0.861807637	12
glabra_root_NEG_2035	glabra_root_NEG_2241	1	7
glabra_root_NEG_2035	uralensis_leaf_NEG_2904	0.900903508	6
glabra_root_NEG_2035	glabra_root_NEG_2256	0.857943874	7
glabra_root_NEG_2035	uralensis_root_NEG_2104	0.816534577	7
glabra_root_NEG_2035	glabra_root_NEG_2239	0.81214597	6
glabra_root_NEG_2066	uralensis_root_NEG_1780	0.974724368	6
glabra_root_NEG_2066	uralensis_root_NEG_2151	0.902130673	6
glabra_root_NEG_2066	glabra_root_NEG_2069	0.881538058	6
glabra_root_NEG_2069	uralensis_root_NEG_1780	0.994026965	11
glabra_root_NEG_2069	uralensis_root_NEG_2151	0.939108107	7
glabra_root_NEG_207	uralensis_leaf_NEG_243	0.960550333	7
glabra_root_NEG_207	uralensis_root_NEG_222	0.806924482	6
glabra_root_NEG_209	uralensis_root_NEG_224	0.915091855	14
glabra_root_NEG_209	uralensis_leaf_NEG_246	0.877838402	12
glabra_root_NEG_209	uralensis_root_NEG_129	0.8353514	7
glabra_root_NEG_2173	uralensis_root_NEG_418	0.837824583	8
glabra_root_NEG_2173	glabra_root_NEG_848	0.817893183	8
glabra_root_NEG_2175	glabra_root_NEG_629	0.969761753	11
glabra_root_NEG_2175	uralensis_root_NEG_685	0.966681474	12
glabra_root_NEG_2175	glabra_root_NEG_2222	0.843627678	6
glabra_root_NEG_2222	uralensis_root_NEG_685	0.82341746	6
glabra_root_NEG_2239	glabra_root_NEG_2241	0.818265231	6
glabra_root_NEG_2240	uralensis_leaf_NEG_3163	0.835994093	6
glabra_root_NEG_2240	uralensis_root_NEG_2285	0.810251182	6
glabra_root_NEG_2241	uralensis_leaf_NEG_2904	0.908982165	6
glabra_root_NEG_2241	glabra_root_NEG_2256	0.85144867	7
glabra_root_NEG_2241	uralensis_root_NEG_2104	0.810372131	7
glabra_root_NEG_2416	uralensis_root_NEG_2489	0.910180134	12
glabra_root_NEG_2416	uralensis_root_NEG_876	0.861141992	13
glabra_root_NEG_2416	glabra_root_NEG_2463	0.834776915	10
glabra_root_NEG_242	uralensis_leaf_NEG_280	0.855971809	6
glabra_root_NEG_242	glabra_root_NEG_298	0.805494963	6
glabra_root_NEG_242	uralensis_root_NEG_319	0.804211136	6
glabra_root_NEG_2436	uralensis_root_NEG_2509	0.993241681	10
glabra_root_NEG_2436	glabra_root_NEG_2578	0.944390992	7
glabra_root_NEG_2436	uralensis_root_NEG_1780	0.858972608	13
glabra_root_NEG_2436	uralensis_root_NEG_604	0.818931727	6
glabra_root_NEG_2436	uralensis_root_NEG_2151	0.809942035	6
glabra_root_NEG_2463	uralensis_root_NEG_2533	0.978767937	7
glabra_root_NEG_2463	uralensis_root_NEG_2489	0.858853543	10
glabra_root_NEG_250	uralensis_root_NEG_276	0.96497299	6
glabra_root_NEG_2578	uralensis_root_NEG_2509	0.933368838	6
glabra_root_NEG_260	uralensis_root_NEG_285	0.840519599	12
glabra_root_NEG_260	uralensis_root_NEG_454	0.823795474	12
glabra_root_NEG_2731	uralensis_root_NEG_2936	0.853833333	6
glabra_root_NEG_2731	uralensis_root_NEG_2790	0.848766887	6
glabra_root_NEG_2731	glabra_root_NEG_2925	0.840887249	7
glabra_root_NEG_2731	glabra_root_NEG_2732	0.84055979	7
glabra_root_NEG_2731	glabra_root_NEG_2903	0.838611116	7
glabra_root_NEG_2732	glabra_root_NEG_2925	0.991618897	9
glabra_root_NEG_2732	glabra_root_NEG_2903	0.987645051	8
glabra_root_NEG_2732	uralensis_root_NEG_2936	0.9765496	6
glabra_root_NEG_2732	uralensis_root_NEG_2790	0.975148021	6
glabra_root_NEG_2732	uralensis_root_NEG_2921	0.84600761	7
glabra_root_NEG_284	uralensis_root_NEG_301	0.913172961	6
glabra_root_NEG_2903	glabra_root_NEG_2925	0.971728421	7
glabra_root_NEG_2903	uralensis_root_NEG_2936	0.968693957	6
glabra_root_NEG_2903	uralensis_root_NEG_2790	0.965705105	6
glabra_root_NEG_2903	uralensis_root_NEG_2921	0.845163692	7
glabra_root_NEG_2909	uralensis_leaf_NEG_4047	0.958395686	41
glabra_root_NEG_2909	glabra_root_NEG_3009	0.942943297	28
glabra_root_NEG_2909	glabra_root_NEG_3140	0.909927577	24
glabra_root_NEG_2909	uralensis_root_NEG_3147	0.908338421	25
glabra_root_NEG_2925	uralensis_root_NEG_2790	0.983685716	6
glabra_root_NEG_2925	uralensis_root_NEG_2936	0.983673198	6
glabra_root_NEG_2925	uralensis_root_NEG_2921	0.843985073	7
glabra_root_NEG_2982	glabra_root_NEG_3144	0.807678844	6
glabra_root_NEG_2982	glabra_root_NEG_3164	0.8050948	6
glabra_root_NEG_2982	uralensis_root_NEG_3153	0.8030894	6
glabra_root_NEG_2982	uralensis_root_NEG_3170	0.802358931	6
glabra_root_NEG_298	uralensis_root_NEG_319	1	8
glabra_root_NEG_298	uralensis_leaf_NEG_280	0.944762793	7
glabra_root_NEG_298	uralensis_leaf_NEG_376	0.943339665	8
glabra_root_NEG_298	glabra_root_NEG_349	0.913379359	6
glabra_root_NEG_298	uralensis_root_NEG_266	0.874640347	7
glabra_root_NEG_298	glabra_root_NEG_603	0.868856511	6
glabra_root_NEG_298	uralensis_root_NEG_657	0.825250859	7
glabra_root_NEG_298	uralensis_leaf_NEG_461	0.813059849	6
glabra_root_NEG_3009	glabra_root_NEG_3140	0.911785939	21
glabra_root_NEG_3009	uralensis_root_NEG_3147	0.909723858	21
glabra_root_NEG_3009	uralensis_leaf_NEG_4047	0.905182486	26
glabra_root_NEG_3039	glabra_root_NEG_3159	0.835330237	31
glabra_root_NEG_310	uralensis_root_NEG_342	0.985446205	9
glabra_root_NEG_310	uralensis_leaf_NEG_393	0.90760603	9
glabra_root_NEG_310	uralensis_root_NEG_1677	0.858890796	8
glabra_root_NEG_3140	uralensis_root_NEG_3147	0.981715234	22
glabra_root_NEG_3140	uralensis_leaf_NEG_4047	0.956162409	23
glabra_root_NEG_3144	glabra_root_NEG_3164	1	7
glabra_root_NEG_3144	uralensis_root_NEG_3153	1	7
glabra_root_NEG_3144	uralensis_root_NEG_3170	0.956533657	6
glabra_root_NEG_3144	uralensis_leaf_NEG_2844	0.841255934	6
glabra_root_NEG_3144	uralensis_root_NEG_3169	0.818649228	6
glabra_root_NEG_3164	uralensis_root_NEG_3153	1	7
glabra_root_NEG_3164	uralensis_root_NEG_3170	0.967796626	6
glabra_root_NEG_3164	uralensis_root_NEG_3169	0.817095461	6
glabra_root_NEG_322	uralensis_root_NEG_355	0.904737004	17
glabra_root_NEG_3431	uralensis_root_NEG_3452	1	16
glabra_root_NEG_3431	uralensis_root_NEG_3453	0.971778341	12
glabra_root_NEG_349	uralensis_root_NEG_319	0.88408852	6
glabra_root_NEG_349	uralensis_leaf_NEG_376	0.862637792	6
glabra_root_NEG_349	uralensis_leaf_NEG_461	0.848414976	6
glabra_root_NEG_352	uralensis_leaf_NEG_472	0.915372425	7
glabra_root_NEG_374	uralensis_leaf_NEG_495	1	6
glabra_root_NEG_374	uralensis_root_NEG_396	1	6
glabra_root_NEG_374	uralensis_root_NEG_1797	0.906150297	6
glabra_root_NEG_3857	uralensis_leaf_NEG_4749	0.80660532	15
glabra_root_NEG_3982	uralensis_root_NEG_3611	0.861012908	11
glabra_root_NEG_3982	uralensis_root_NEG_3609	0.801014811	12
glabra_root_NEG_4246	glabra_root_NEG_4401	0.908378285	9
glabra_root_NEG_429	uralensis_root_NEG_456	0.817348569	13
glabra_root_NEG_4370	uralensis_root_NEG_4786	0.976208869	7
glabra_root_NEG_4370	uralensis_root_NEG_4454	0.969258984	6
glabra_root_NEG_4370	uralensis_root_NEG_4342	0.962745574	9
glabra_root_NEG_4370	uralensis_root_NEG_4360	0.960122512	7
glabra_root_NEG_4370	glabra_root_NEG_4479	0.958726271	9
glabra_root_NEG_4370	uralensis_root_NEG_4914	0.920419562	6
glabra_root_NEG_4479	uralensis_root_NEG_4786	0.967216077	7
glabra_root_NEG_4479	uralensis_root_NEG_4342	0.965360792	11
glabra_root_NEG_4479	uralensis_root_NEG_4454	0.960120633	6
glabra_root_NEG_4479	uralensis_root_NEG_4468	0.958627229	6
glabra_root_NEG_4479	uralensis_root_NEG_4360	0.958209738	8
glabra_root_NEG_4479	uralensis_root_NEG_4914	0.917713737	8
glabra_root_NEG_570	uralensis_root_NEG_604	0.857626063	6
glabra_root_NEG_594	glabra_root_NEG_595	1	10
glabra_root_NEG_599	uralensis_root_NEG_652	0.812745069	9
glabra_root_NEG_603	uralensis_leaf_NEG_376	0.84581364	7
glabra_root_NEG_603	uralensis_root_NEG_657	0.840652784	8
glabra_root_NEG_603	uralensis_root_NEG_319	0.836535434	6
glabra_root_NEG_603	uralensis_leaf_NEG_770	0.808036622	9
glabra_root_NEG_629	uralensis_root_NEG_685	0.982799054	11
glabra_root_NEG_651	uralensis_root_NEG_705	0.913021231	17
glabra_root_NEG_67	uralensis_root_NEG_77	0.967056395	6
glabra_root_NEG_715	uralensis_root_NEG_771	0.847005089	7
glabra_root_NEG_848	uralensis_root_NEG_418	1	8
glabra_root_NEG_848	uralensis_root_NEG_973	0.933149543	8
glabra_root_NEG_848	uralensis_root_NEG_908	0.906071462	8
glabra_root_NEG_848	uralensis_leaf_NEG_1020	0.892027889	7
glabra_root_NEG_848	uralensis_root_NEG_1433	0.880175958	8
glabra_root_NEG_848	uralensis_leaf_NEG_1106	0.870146582	8
glabra_root_NEG_95	uralensis_root_NEG_418	0.934207667	8
glabra_root_NEG_95	uralensis_root_NEG_112	0.894178709	8
glabra_root_NEG_95	uralensis_root_NEG_908	0.85237874	8
glabra_root_NEG_95	uralensis_leaf_NEG_1106	0.814005805	8
glabra_root_NEG_960	uralensis_leaf_NEG_2636	0.868841393	9
glabra_root_NEG_97	uralensis_root_NEG_114	0.906751695	11
glabra_root_NEG_97	uralensis_leaf_NEG_130	0.843121504	7
uralensis_leaf_NEG_1020	uralensis_root_NEG_418	0.86878233	7
uralensis_leaf_NEG_1020	uralensis_root_NEG_973	0.849627866	7
uralensis_leaf_NEG_1020	uralensis_root_NEG_908	0.835941023	7
uralensis_leaf_NEG_1020	uralensis_root_NEG_1433	0.811720804	7
uralensis_leaf_NEG_1020	uralensis_leaf_NEG_1106	0.807327864	7
uralensis_leaf_NEG_1106	uralensis_root_NEG_418	0.896076952	8
uralensis_leaf_NEG_1106	uralensis_root_NEG_908	0.84649237	9
uralensis_leaf_NEG_1106	uralensis_root_NEG_973	0.840017938	8
uralensis_leaf_NEG_1134	uralensis_leaf_NEG_1574	0.849481278	9
uralensis_leaf_NEG_126	uralensis_root_NEG_112	0.915035639	8
uralensis_leaf_NEG_126	uralensis_root_NEG_418	0.825074967	7
uralensis_leaf_NEG_1273	uralensis_leaf_NEG_1310	0.839825253	13
uralensis_leaf_NEG_130	uralensis_leaf_NEG_724	0.822781333	6
uralensis_leaf_NEG_130	uralensis_root_NEG_114	0.801331311	7
uralensis_leaf_NEG_1310	uralensis_root_NEG_1132	0.924887768	12
uralensis_leaf_NEG_1405	uralensis_root_NEG_1215	0.895498783	12
uralensis_leaf_NEG_1570	uralensis_leaf_NEG_2469	0.933045283	6
uralensis_leaf_NEG_1700	uralensis_leaf_NEG_1893	0.806341355	7
uralensis_leaf_NEG_1985	uralensis_root_NEG_1566	0.864802487	8
uralensis_leaf_NEG_2239	uralensis_root_NEG_1677	0.829423696	8
uralensis_leaf_NEG_2239	uralensis_leaf_NEG_3650	0.800506014	7
uralensis_leaf_NEG_243	uralensis_root_NEG_222	0.854793053	6
uralensis_leaf_NEG_246	uralensis_root_NEG_224	0.873943338	13
uralensis_leaf_NEG_246	uralensis_root_NEG_129	0.824435301	8
uralensis_leaf_NEG_247	uralensis_leaf_NEG_248	0.886555491	7
uralensis_leaf_NEG_247	uralensis_root_NEG_226	0.873255389	8
uralensis_leaf_NEG_2578	uralensis_root_NEG_1903	0.821035249	6
uralensis_leaf_NEG_2636	uralensis_leaf_NEG_3402	0.803477444	7
uralensis_leaf_NEG_2804	uralensis_leaf_NEG_3195	0.919247323	11
uralensis_leaf_NEG_2804	uralensis_leaf_NEG_3275	0.872705111	9
uralensis_leaf_NEG_2804	uralensis_leaf_NEG_3011	0.824078782	30
uralensis_leaf_NEG_280	uralensis_root_NEG_319	0.946408124	7
uralensis_leaf_NEG_280	uralensis_root_NEG_266	0.919731599	7
uralensis_leaf_NEG_280	uralensis_leaf_NEG_376	0.892533851	7
uralensis_leaf_NEG_2844	uralensis_root_NEG_3153	0.840703281	6
uralensis_leaf_NEG_2844	uralensis_root_NEG_1903	0.82025945	6
uralensis_leaf_NEG_3011	uralensis_leaf_NEG_3195	0.945335593	13
uralensis_leaf_NEG_3011	uralensis_leaf_NEG_4155	0.923678104	11
uralensis_leaf_NEG_3143	uralensis_root_NEG_2291	0.997797179	6
uralensis_leaf_NEG_3275	uralensis_leaf_NEG_3647	0.856446038	9
uralensis_leaf_NEG_3420	uralensis_leaf_NEG_3421	0.967644727	8
uralensis_leaf_NEG_3420	uralensis_leaf_NEG_3766	0.953686758	8
uralensis_leaf_NEG_3420	uralensis_leaf_NEG_4155	0.937034983	7
uralensis_leaf_NEG_3421	uralensis_leaf_NEG_3766	0.962184828	11
uralensis_leaf_NEG_3421	uralensis_leaf_NEG_4155	0.946104606	9
uralensis_leaf_NEG_3647	uralensis_leaf_NEG_3766	0.913612602	24
uralensis_leaf_NEG_3705	uralensis_root_NEG_2936	0.802242802	6
uralensis_leaf_NEG_376	uralensis_root_NEG_319	0.946671849	8
uralensis_leaf_NEG_376	uralensis_root_NEG_266	0.837547391	7
uralensis_leaf_NEG_393	uralensis_root_NEG_342	0.908580837	12
uralensis_leaf_NEG_4047	uralensis_root_NEG_3147	0.964400058	27
uralensis_leaf_NEG_4047	uralensis_leaf_NEG_4800	0.816836036	13
uralensis_leaf_NEG_4721	uralensis_leaf_NEG_4834	0.948557364	12
uralensis_leaf_NEG_4749	uralensis_root_NEG_3989	0.924683031	12
uralensis_leaf_NEG_4833	uralensis_leaf_NEG_4834	0.83630597	6
uralensis_leaf_NEG_492	uralensis_leaf_NEG_729	0.901994892	10
uralensis_leaf_NEG_492	uralensis_root_NEG_394	0.819177861	12
uralensis_leaf_NEG_495	uralensis_root_NEG_396	1	6
uralensis_leaf_NEG_495	uralensis_root_NEG_1797	0.904543292	6
uralensis_leaf_NEG_692	uralensis_root_NEG_536	0.836912811	6
uralensis_leaf_NEG_692	uralensis_root_NEG_537	0.832174172	6
uralensis_leaf_NEG_874	uralensis_root_NEG_771	0.810364313	8
uralensis_root_NEG_1074	uralensis_root_NEG_1194	0.911335169	7
uralensis_root_NEG_1180	uralensis_root_NEG_1313	0.870023253	16
uralensis_root_NEG_1192	uralensis_root_NEG_1706	0.882480232	12
uralensis_root_NEG_1192	uralensis_root_NEG_1193	0.88045872	11
uralensis_root_NEG_1192	uralensis_root_NEG_1707	0.859714046	11
uralensis_root_NEG_1193	uralensis_root_NEG_1707	0.9384316	14
uralensis_root_NEG_1193	uralensis_root_NEG_1706	0.906088344	14
uralensis_root_NEG_1314	uralensis_root_NEG_798	0.841011505	14
uralensis_root_NEG_1433	uralensis_root_NEG_418	0.90030887	8
uralensis_root_NEG_1433	uralensis_root_NEG_973	0.839249376	8
uralensis_root_NEG_1433	uralensis_root_NEG_908	0.839246053	9
uralensis_root_NEG_1652	uralensis_root_NEG_2234	0.808608178	7
uralensis_root_NEG_1652	uralensis_root_NEG_2233	0.803595749	7
uralensis_root_NEG_1677	uralensis_root_NEG_342	0.839983343	8
uralensis_root_NEG_1706	uralensis_root_NEG_1707	0.956547349	16
uralensis_root_NEG_1780	uralensis_root_NEG_2151	0.979317663	7
uralensis_root_NEG_1780	uralensis_root_NEG_1926	0.969939752	6
uralensis_root_NEG_1780	uralensis_root_NEG_1925	0.94141787	6
uralensis_root_NEG_1780	uralensis_root_NEG_604	0.89354992	6
uralensis_root_NEG_1780	uralensis_root_NEG_2509	0.837737108	7
uralensis_root_NEG_1797	uralensis_root_NEG_396	0.905390577	6
uralensis_root_NEG_2233	uralensis_root_NEG_2234	0.848815797	8
uralensis_root_NEG_2489	uralensis_root_NEG_876	0.825888602	10
uralensis_root_NEG_266	uralensis_root_NEG_319	0.882523439	7
uralensis_root_NEG_2790	uralensis_root_NEG_2921	0.848617734	6
uralensis_root_NEG_2801	uralensis_root_NEG_2838	0.822097377	6
uralensis_root_NEG_285	uralensis_root_NEG_454	0.854233133	13
uralensis_root_NEG_2921	uralensis_root_NEG_2936	0.855594796	6
uralensis_root_NEG_3153	uralensis_root_NEG_3170	0.954988333	6
uralensis_root_NEG_3153	uralensis_root_NEG_3169	0.814236296	6
uralensis_root_NEG_3169	uralensis_root_NEG_3170	0.807889277	6
uralensis_root_NEG_319	uralensis_root_NEG_657	0.820691792	7
uralensis_root_NEG_3452	uralensis_root_NEG_3453	0.960883416	12
uralensis_root_NEG_3609	uralensis_root_NEG_3611	0.864211425	11
uralensis_root_NEG_418	uralensis_root_NEG_973	0.94688272	8
uralensis_root_NEG_418	uralensis_root_NEG_908	0.926877408	8
uralensis_root_NEG_4342	uralensis_root_NEG_4786	0.974082353	7
uralensis_root_NEG_4342	uralensis_root_NEG_4454	0.964207666	6
uralensis_root_NEG_4342	uralensis_root_NEG_4360	0.962962425	8
uralensis_root_NEG_4342	uralensis_root_NEG_4914	0.917055872	6
uralensis_root_NEG_4360	uralensis_root_NEG_4786	0.97224567	6
uralensis_root_NEG_4360	uralensis_root_NEG_4914	0.92127577	6
uralensis_root_NEG_4454	uralensis_root_NEG_4914	0.931779139	6
uralensis_root_NEG_4467	uralensis_root_NEG_4914	0.897966676	6
uralensis_root_NEG_4786	uralensis_root_NEG_4914	0.936381062	6
uralensis_root_NEG_536	uralensis_root_NEG_537	0.828286401	7
uralensis_root_NEG_908	uralensis_root_NEG_973	0.884142163	9
