## Supplementary Data 1 for "Stable isotope–assisted computational mass spectrometry reveals root-specific alkaloids in *Glycyrrhiza* species"

### Sheet: Neutral loss 
Neutral loss features
Glycoside	Neutral loss
MalonylHexose (MHex); C9H128	248.053
AcrtylHexose (AHex); C8H12O6	204.063
Hexuronic acid (HexA); C6H8O6	176.032
Hexose (Hex); C6H10O5	162.053
Deoxyhexose (dHex); C6H10O4	146.058
Pentose (Pen); C5H8O4	132.042

### Sheet: Product ion
Product ion features
Homopipecolic acid	288.143, 144.102, and 84.081
Homoproline ester	274.128,130.086,70.066
